# Small leucine-rich proteoglycans inhibit CNS regeneration by modifying the structural and mechanical properties of the lesion environment

**DOI:** 10.1101/2022.11.21.517128

**Authors:** Julia Kolb, Nora John, Kyoohyun Kim, Conrad Möckel, Gonzalo Rosso, Stephanie Möllmert, Veronika Kurbel, Asha Parmar, Gargi Sharma, Timon Beck, Paul Müller, Raimund Schlüßler, Renato Frischknecht, Anja Wehner, Nicole Krombholz, Barbara Steigenberger, Ingmar Blümcke, Kanwarpal Singh, Jochen Guck, Katja Kobow, Daniel Wehner

**Affiliations:** Max Planck Institute for the Science of Light, 91058 Erlangen, Germany; Max-Planck-Zentrum für Physik und Medizin, 91058 Erlangen, Germany; Department of Biology, Animal Physiology, Friedrich-Alexander-University Erlangen-Nürnberg, 91058 Erlangen, Germany; Department of Neuropathology, Universitätsklinikum Erlangen, Friedrich-Alexander-University Erlangen-Nürnberg, 91054 Erlangen, Germany; Department of Physics, Friedrich-Alexander-University Erlangen-Nürnberg, 91058 Erlangen, Germany; Department of Medicine 1, Universitätsklinikum Erlangen, Friedrich-Alexander-University Erlangen-Nürnberg, 91054 Erlangen, Germany; Biotechnology Center, Center for Molecular and Cellular Bioengineering, Technische Universität Dresden, 01307 Dresden, Germany; Mass Spectrometry Core Facility, Max Planck Institute of Biochemistry, 82152 Martinsried, Germany

**Keywords:** CNS injury, axon regeneration, ECM, small leucine-rich proteoglycans, Brillouin microscopy, cross-polarized optical coherence tomography, optical diffraction tomography, tissue mechanics, scar

## Abstract

Extracellular matrix (ECM) deposition after central nervous system (CNS) injury leads to inhibitory scarring in mammals, whereas it facilitates axon regeneration in the zebrafish. However, the molecular basis of these different fates is not understood. Here, we identify small leucine-rich proteoglycans (SLRPs) as a causal factor in regeneration failure. We demonstrate that the SLRPs Chondroadherin, Fibromodulin, Lumican, and Prolargin are enriched in human, but not zebrafish, CNS lesions. Targeting SLRPs to the zebrafish injury ECM inhibits axon regeneration and functional recovery. Mechanistically, we find that SLRPs confer structural and mechanical properties to the lesion environment that are adverse to axon growth. Our study reveals SLRPs as previously unknown inhibitory ECM factors in the human CNS that impair axon regeneration by modifying tissue mechanics and structure.

**ONE SENTENCE SUMMARY:** Composition, structural organization, and mechanical properties of the injury ECM direct central nervous system regeneration.
