## Supplementary Data S1 for "Small leucine-rich proteoglycans inhibit CNS regeneration by modifying the structural and mechanical properties of the lesion environment"

### Sheet: Suppl. Data 1
Data S1 | Primers used for qRT-PCR and molecular cloning, and information on the source of in situ probe templates or primers used to generate in situ probe templates
This file contains information on primers used for qRT-PCR, molecular cloning, and information on the source of in situ probe templates or primers used to generate in situ probe templates.

### Sheet: qRT-PCR primer
qRT-PCR primer
gene	identifier ZFIN	identifier Genbank	identifier EMSEMBL	source / reference	forward primer	reverse primer
actb1	ZDB-GENE-000329-1	BC045846.1	ENSDART00000054987	this study	GATCAAGATCATTGCTCCCCCTG	ATGCGCCATACAGAGCAGAA
aspn	ZDB-GENE-041105-7	NM_131713.2	ENSDARG00000002192	this study	CATGCTTTGACGAGCGTGAT	GTGGGGGTTTAGTCCTGAAGA
bgna	ZDB-GENE-040704-74	NM_001002227.1	ENSDARG00000017884	this study	TCCAACCTCTATGCCCTGGT	GATTGTCATGGATCCGCAGC
bgnb	ZDB-GENE-040426-21	NM_001001825.2	ENSDARG00000002945	this study	GTCCACCCACGAGTCTTCAC	GGGTTTCCGCCCATCTCAAT
chad	ZDB-GENE-040426-1130	NM_201063.1	ENSDARG00000045071	this study	GGCCATTCTAACCCTGGACC	AGGCAGCATTGGAAAACTTCT
chadla	ZDB-GENE-121205-4	XM_017354766.2	ENSDARG00000055160	this study	CTGAACCTCACCGGAAACCC	TGATGTCCACTCATCCTGCG
chadlb	ZDB-GENE-121205-5	NM_001287080.1	ENSDARG00000075903	this study	TGAGACCATGACGCGACTTT	TGGTTGTGGCTCAAGTCCAG
col18a1	ZDB-GENE-030516-3	XM_021478722.1	ENSDARG00000036558	this study	TCCGTCAGTTCATCAGTCCG	AACCGCGAGACACCTTCTTG
col4a1	ZDB-GENE-081105-114	XM_688948.9	ENSDART00000077296.7	this study	ACACGGTTTCCCAGGTCAAA	GGGGCCGGTTAAACCTCTTT
col4a2	ZDB-GENE-070725-3	XM_017357758.2	ENSDART00000159077.2	this study	CACTGGCATTTGGGCTGAAG	TGCTCTTCTTTACTCCTGCGT
cthrc1a	ZDB-GENE-040808-22	NM_001003765	ENSDART00000132892	this study	ACGGGCTTAAAGGCGAGAAA	TGTGCACTCAGCGATTTTGC
dcn	ZDB-GENE-010102-1	NM_131697.1	ENSDARG00000012066	this study	ACCTGAAGTACCTTTCTGCCC	ACCAAGATGAGCGTTTGGAGA
ecm2	ZDB-GENE-050208-651	XM_681415.6	ENSDARG00000071549	this study	TCTGGCATAGACCCACAAGC	CCAGACTGCTGAGACCTTCAA
epyc	ZDB-GENE-041008-9	NM_001017903.4	ENSDARG00000056950	this study	CCTAGTGCTCAGGGAGAGGA	ATATCCCAAGCCCAAAGGCTC
fbln1	ZDB-GENE-990415-73	NM_131042.2	ENSDART00000168161.2	this study	CTGGACAACTGCTGTGAGGA	GCTCTGATCTTTGGCCATGT
fmoda	ZDB-GENE-041008-23	NM_001030072	ENSDARG00000044895	this study	ATCAAAGAGTTTACGCTGGGC	TGTGGCATTACACGGCGATA
fmodb	ZDB-GENE-080327-28	XM_005167241.4	ENSDARG00000010294	this study	AGGTCACAACCATAGGAAACCT	GCCGTTGTGACTACGACCAT
hspg2	ZDB-GENE-080807-4	XM_021469980.1	ENSDARG00000076564	this study	TATCAGTTAAGCCCAGCCCC	GGAGCTACACCAACACCACA
il1b	ZDB-GENE-040702-2	NM_212844.2	ENSDARG00000098700	Tsarouchas et al. (2018)	-	-
kera	ZDB-GENE-041210-165	NM_001025548.2	ENSDARG00000056938	this study	TGTGACTGAGATGAGCAGGTTA	ACCGCATTAGGGAAGTTGGG
lama2	ZDB-GENE-060119-1	NM_001278799.1	ENSDART00000164896.2	this study	ATTTCAGTCCCACGTGTCGT	TTGGTCCAGGTTACCGCTAC
lama4	ZDB-GENE-040724-213	NM_001039065.2	ENSDARG00000020785	this study	AAGCGTTGCAAAGAAGGTGC	AGCGATCCTCTATGGGGTCT
lama5	ZDB-GENE-030131-9823	NM_001039171.1	ENSDARG00000058543	this study	CCCGGCCGGATCATTACTTC	CACCAGAACCCGAGGCTGTAT
lamb1a	ZDB-GENE-021226-1	NM_173275.1	ENSDARG00000101209	this study	TGCAAACACAATGCCGGATG	GAGGCATGAGGACGATCGAG
lamb1b	ZDB-GENE-041210-197	NM_001277130.1	ENSDARG00000045524	this study	CAACGGAGCCCTTGAGTGTA	AAAGGTTCTGAGAGCCCAGC
lamb2	ZDB-GENE-081030-4	NM_001243045.1	ENSDARG00000002084	this study	CAGGGTTACACAGGTCCACG	AGTCTGGCCCTTCAGTGTTG
lamc1	ZDB-GENE-021226-3	NM_173277.1	ENSDARG00000036279	this study	CCCTTCACCTGGGCAAATCT	AGCCACGGTTGTTTTTGCTG
lum	ZDB-GENE-040625-24	NM_001002059	ENSDARG00000045580	this study	AGAGAGAGAAGCAGGAAGGTTT	CCTGGGCACAAGAAGGTGAT
nid1a	ZDB-GENE-050302-58	XM_686064.8	ENSDARG00000068710	this study	ACGTTGTCTGTCAGCGGAAT	ACAAAGCCATTGGTGTTGATGTAA
nid1b	ZDB-GENE-070802-3	NR_023340.1	ENSDART00000168209.2	this study	GCAGGATAAAAGCCCTGATG	GGCTACGACCAGCTGAAAAG
nid2a	ZDB-GENE-030827-2	XM_005169852.3	ENSDARG00000075707	this study	ATCGGACCACTAGGAGCTGT	GCTCAGACCTTCTGCACACT
nyx	ZDB-GENE-061026-3	NM_001077617.1	ENSDARG00000061791	this study	ATCCGTTACCTGCACACTCG	TTTTCCATTCCCCGTAGGGC
ogna	ZDB-GENE-050208-650	NM_001013570.2	ENSDARG00000044132	this study	TGCTCATTGCAGCAGTCGTA	CGTCTCCGTTTGTCGATCTCTTA
ognb	ZDB-GENE-080723-61	NM_001130650.1	ENSDARG00000031489	this study	GGTGCCGAGACACAAAGGAA	GGCAAGTCGGAAGGTCTTCAT
omd	ZDB-GENE-060503-756	XM_017353401.2	ENSDARG00000093600	this study	TGGGTCATAACCAGCTCTCC	CACTGGTCCGCTCAGCTTAT
optc2	ZDB-GENE-030131-1798	NM_001003583.2	ENSDARG00000014358	this study	TGGGCTATGGTGATTCAAAGACA	GGAGCTACTGTCTCAACCTCC
pdgfrb	ZDB-GENE-030805-2	XM_021481026.1	ENSDARG00000100897	this study	TGAGGGCTGCCAAAATCCAT	CCAACATCCCTGCCGTGT
podn	ZDB-GENE-100922-117	XM_021473738.1	ENSDARG00000019025	this study	CACATCTGGAAGCTGCAACG	AGGACTGGACCAGCTCTTAG
prelp	ZDB-GENE-080327-24	XM_001923555	ENSDARG00000070597	this study	TCAACAACAACAACATTGAGAGTGT	TGCCATCCAAACGCAGGTAT
sparc	ZDB-GENE-030131-9	NM_001001942.1	ENSDARG00000019353	this study	CCAATCGGAGACTTCGAGCA	GCAGGGAGCGATGTATTTGC
tnfa	ZDB-GENE-050317-1	NM_212859.2	ENSDARG00000009511	Tsarouchas et al. (2018)	-	-
tsku	ZDB-GENE-030131-4683	NM_001319185.1	ENSDARG00000040815	this study	ACTTGATGAAAACACCTCACCA	GCCGATTCTGCTACAGTCCA

### Sheet: cloning primer
cloning primer
Primer pair #	sequence primer #1	sequence primer #2
1 (GFP-F)	TTATTTACCGGTCCACCATGGTGAGCAAGGGC	TTTATTACCGGTTCAGGAGAGCACACACTTGCAGC
2 (aspn)	TTATTTACGCGTCCACCATGAAGGTACTTTTACTACTCGCCCTACT	TTTATTGGCGCGCCCTTTCTATGGTTTCCCAGTTGCACC
3 (chad)	TTATTTCCCGGGGATCCTCTAGTCAGCTGACGCGTCCACCATGTACACTTTTCATGTCTTACTGGTGCTAG	TTTATTGGCGCGCCAAGTCGTGTCCCCTTCCTGG
4 (fmoda)	TTATTTACGCGTCCACCATGCGGCTAATTGCTCTCCTG	TTTATTGGCGCGCCCACGGCGATATCTGAGGCCA
5 (prelp)	TTATTTACGCGTCCACCATGAAAGCTGGGCTTGCATACTG	TTTATTGGCGCGCCTATCACTATTGCATGGAGGTGTCTAAAGC

### Sheet: ISH probes
ISH probes
gene	identifier (cDNA; Ensembl/Genbank)	source / reference	forward primer	reverse primer
anxa2a	ENSDART00000011967.7	this study	GATTGAGACCGCTATCAAAACTAAA	GCTGTTTGAACTCTTGTCTGATCTT
anxa2b	ENSDARG00000053625	this study	GAGTATGAAAAGCGAGCAAAGAA	TCTCTGATAGTCACCCTTGGTGT
anxa4	ENSDARG00000036456	this study	AGGATGATGCCCAGAAAATCTAT	ACATCTTCAGGAACTCTGCTTTG
aspn	ENSDART00000064798.6	Tsata et al. (2021)	-	-
chad	ENSDART00000066264.4	this study	ATGTTATTTGTGACAATGTTGGGCT	GTCCATCCATTTTCTGAGGTTTGTT
chadla	ENSDART00000154724.2	this study	TCAGATGAACCTCTGGAAAATGT	AAGACCCATTCTATCAATGAGCA
col4a1	ENSDART00000077296.7	this study	TCCAGGTGGTGTTATTGGATTAC	GTTTCACCTTGATCACCTTTCTG
col8a1a	ENSDARG00000077403	Wehner et al. (2017)	-	-
col11a1b	ENSDARG00000009014	Wehner et al. (2017)	-	-
col12a1a	ENSDART00000154728.2	Wehner et al. (2017)	-	-
cthrc1a	ENSDART00000132892.3	Tsata et al. (2021)	-	-
ctsba	ENSDART00000077418.6	this study	TGTAAAGAAGTTGTGTGGGACTTTT	CCTCTGAGAATCTTGAAATATCCAT
ctsc	ENSDART00000168589.2	this study	GATGTTTGTGGATGAAATAAACTCC	GATCCAGTACTTCTCTCCAGTTTTG
ctsd	ENSDARG00000057698	this study	GACTCTGGCAGATCATTAGAGGA	CTACCATGTACTCTCCCTGCATC
ctsk	ENSDART00000179680.1	this study	CTCACTCTCTGGACAATCTCTCTCT	CTTTTGTAGTACAGGAAGGTGGACT
ctsla	ENSDART00000122288.4	this study	GAGAAGGATAATCTGGGAGAAAAAC	GTAGCAATACCACAGTGATTGTGTC
dcn	ENSDART00000013085.9	this study	TGAAAGACTTCCTATGATGCCAGAA	GCCTTCTTTGTATTATAGCCTGGTG
efemp1	ENSDART00000082142.6	this study	CGGCTCCTACTACTGTGAGTGTAA	AGTAAAGAGCTGGAGCGGTAGTT
fbln5	ENSDART00000057382.5	this study	GTGCTCAGATGGGTTTACTTTTG	GCTGACAAAGGAAGTCTGAGAAA
fbn2b	ENSDART00000167748.2	this study	GTAACTTCCTGTGCAAGAACACTG	AACTCAAGAAGTGGTTCCTTGTTTA
fmod1a	ENSDART00000065985.5	this study	CAACTTTCCCAATCGCTATGTACTG	AACTCTTTGATCTGATTGGCCTGTA
fmod1b	ENSDART00000141516.2	this study	ACTTGCAAAATAACCAGATCACAGG	GGGTATATCTCGTGGGGTAATTTCA
fn1a	ENSDART00000124346.3	Wehner et al. (2017)	-	-
fn1b	ENSDART00000023692.8	Wehner et al. (2017)	-	-
frem1b	ENSDART00000170076.3	this study	TTTGAGGACTCGTTTGATTTCAT	ATTCACAGGCAGGATCTGATAAA
fstl1b	ENSDART00000121456.3	this study	GTTTTTCCTCCTGGCTGTAGTCT	TTCTCCACAGTTTCCTGATGTTT
hmcn2	ENSDART00000112067.4	this study	TCACCATCTCTACAGAGTCAAACAG	GTGCACTGGTAGCTTCCTATAGTGT
htra1a	ENSDART00000048136.6	this study	TCGTATGATGCTAAGATCAAAGATG	CTCCATTGGAATGATAGTAAGGATG
htra1b	ENSDART00000012318.8	this study	TAGTCTCCGGCACAGATATAACTTC	ATTATGACGTCACTCTCCTTCAAAC
igsf10	ENSDART00000193847.1	this study	AAAGACAAGATGCATGTTCACATAA	TATAAGGCTTTTGAATCACCTCAAG
il16	ENSDART00000159611.4	this study	GAATTAAGAGAGCGTACCATTGAGA	TAGCTCTGTTCACATCTTCTCCTCT
lama3	ENSDART00000183417.1	this study	TTGAAAAACTTGAAGATGCCATT	AGCCAGCTTTGTAAGTTCTTGTG
lamc2	ENSDART00000098706.6	this study	AACCTATCGCAGTACAGTGACCTAC	TAGGTGGTATGTTAAAACAGCCTTC
lgals1l1	ENSDART00000141904.3	this study	ATGCCCACTGTGCTTATACAGA	TAATTTCAATCCCTTGGATCCTG
lgals9l1	ENSDART00000100145.5	this study	ACCAGCAACCGCCTTACTATAAC	TTCTCCATCTGATTGGTGTTTCT
lgals9l3	ENSDART00000060157.4	this study	TACCAGGTGCTAACAGGTTTCAT	TGCCATTGACAAAGACATTGTAG
loxl1	ENSDART00000127496.4	this study	TTATAGACCGTCATCTGGAGCAT	ACTGAACTCGTCCATACTGTGGT
loxl2a	ENSDART00000064613.7	this study	TGTAGTGAAAACTGGGGGATTATAG	GTCCATATCCTGTATCCATCATAGC
ltbp1	ENSDART00000079460.6	this study	GACCACTAAATGGACACACCAAT	ATAGCCTTGAGGACATTCAATCA
lum	ENSDART00000186785.1	this study	CATTCTGTTGGCTGGACTTCTAAG	TATCTCATTGACTTGCAGGTAGAGG
megf8	ENSDART00000170671.2	this study	GATTACCTGTTCAAGCTGTTGCT	AATTGCCAGTTTCTCTCCTCTCT
muc5.1	ENSDART00000153708.3	this study	TATGAATGCGAATGTAAATGCAG	ACAGATGCCTTCTTTTCCACATA
ogna	ENSDART00000064801.6	this study	CTATCATACTCACAGGCATCACAGA	GGGACGTATGTAGTAAGTGTCGTTA
plxnc1	ENSDART00000135735.2	this study	AGAAAATGAACGATCAACTGGAA	GGGCATGAATTTTTGGTGTAATA
postna	ENSDARG00000043806	this study	TGCACTTCACTATCACATGGTCA	TACAGGCGTTCTCAATACACACA
postnb	ENSDARG00000104267	this study	TGATTTGAGCACTTTGAGCACTG	AATCCTCCACCAATGAAGACTCC
prelp	ENSDART00000155521.2	this study	ATACTGCTGTCTTCTTGTCCTTCTT	TTTGGTATATTCGCAGGCATCTTTC
pxdn	ENSDART00000170951.2	this study	ATGCAGCATATAACCTACAACCAAT	GATAGAGCGTTGAACTGACCTTTAG
tgfb2	ENSDARG00000027087	René Bernitz, CRTD, Dresden	-	-
tgm2b	ENSDARG00000074094	this study	GTACATGGACAATGAGGAGAAGC	AGCCTTCAGGGTATTTGTAGAGG
thbs1a	ENSDART00000180304.1	this study	ACATTGGAGACAAGTGTGACAGTAA	TTTGAGGTCTGAGAAGTAAACCATC
thbs1b	ENSDART00000193482.1	this study	AGACAAATGTGACAGTAACCAGGAT	TTGTGAGAAGACGAAGAGACCTAGT
thbs2b	ENSDART00000148562.3	Tsata et al. (2021)	-	-
tnn	ENSDART00000077178.7	this study	GAGGATTTCAAAGCTCTGCTGTA	CAGCACCTTGATTCCTTCAATAC
vtna	ENSDART00000077736.4	this study	TAAATACTGGAGGTTTGATGATGGT	ACGATGTCTTCAGTAGGCTTGTATC
vtnb	ENSDART00000075935.5	this study	CAGGGAAAAACATACATATTCAAGG	CGTCTGAAGGTCCACTCTGTAGTAT

### Sheet: References
References
Tsata V, Möllmert S, Schweitzer C, Kolb J, Möckel C, Böhm B, Rosso G, Lange C, Lesche M, Hammer J, Kesavan G, Beis D, Guck J, Brand M, and Wehner D. (2021). A switch in pdgfrb+ cell-derived ECM composition prevents inhibitory scarring and promotes axon regeneration in the zebrafish spinal cord. Developmental Cell 56, 4.
Wehner D, Tsarouchas TM, Michael A, Haase C, Weidinger G, Reimer MM, Becker T, and Becker CG. (2017). Wnt signaling controls pro-regenerative Collagen XII in functional spinal cord regeneration in zebrafish. Nature Communications 8, 126.
Tsarouchas TM, Wehner D, Cavone L, Munir T, Keatinge M, Lambertus M, Underhill A, Barret T, Kassapis E, Ogryzko N, Feng Y, van Ham TJ, Becker T, and Becker CG. (2018). Dynamic control of proinflammatory cytokines Il-1β and Tnf-α by macrophages in zebrafish spinal cord regeneration. Nature Communications 9, 4670.
