## Supplementary Data S2 for "Small leucine-rich proteoglycans inhibit CNS regeneration by modifying the structural and mechanical properties of the lesion environment"

### Sheet: Suppl. Data 2
Data S2 | statistical tests, P-values, effect sizes and respective uncertainties, number of specimens

### Sheet: main figures
Figure No.	Sample size	Statistical test and P-value	Effect size	Uncertainty
Figure 2
Fig. 1C	4dpf: n=3 1dpl: n=3 5dpf: n=3 2dpl: n=3	two-tailed Student’s t-test; FDR < 0.1, s0 = 0.1, |FC| >= 1.3	n.a.	n.a.
Fig. 1D	4dpf: n=3 1dpl: n=3 5dpf: n=3 2dpl: n=3	two-tailed Student’s t-test; FDR < 0.1, s0 = 0.1, |FC| >= 1.3	n.a.	n.a.
Figure 2
Fig. 2B	aspn: n=3 fmoda: n= 4 fmodb: n= 4 dcn: n=4 chad: n=4 ogna: n=4 prelp: n=4 lum: n=5	aspn: paired two-tailed Student's t-test: P=0.0004 fmoda: paired two-tailed Student's t-test: P=0.0011 fmodb: paired two-tailed Student's t-test: P=0.0225 dcn: paired two-tailed Student's t-test: P=0.0019 chad: paired two-tailed Student's t-test: P=0.0056 ogna: paired two-tailed Student's t-test: P=0.9554 prelp: paired two-tailed Student's t-test: P=0.0280 lum: paired two-tailed Student's t-test:…	aspn: d=5.95 fmoda: d=6.77 fmodb: d=2.28 dcn: d=4.05 chad: d=6.02 ogna: d=0.04 prelp: d=1.76 lum: d=2.34	aspn: Δd=1.90 fmoda: Δd=1.84 fmodb: Δd=0.91 dcn: Δd=1.24 chad: Δd=1.66 ogna: Δd=0.71 prelp: Δd=0.83 lum: Δd=0.82
Fig. 2C	aspn (unlesioned): n= 11 aspn (1dpl): n= 13 chad (unlesioned): n= 7 chad (1dpl): n= 10 dcn (unlesioned): n= 14 dcn (1dpl): n= 10 fmoda (unlesioned): n= 9 fmoda (1dpl): n= 10 fmodb (unlesioned): n= 12 fmodb (1dpl): n= 13 lum (unlesioned): n= 10 lum (1dpl): n= 14 ogna (unlesioned): n= 9 ogna (1dpl): n= 10 prelp (unlesioned): n= 11 prelp (1dpl): n= 12	n.a.	n.a.	n.a.
Figure 4
Fig. 4B1	ctrl: n=59 pdgfrb:aspn: n= 61	aspn: Mann-Whitney test: P=0.9247	aspn: θ=0.49	aspn: Δ1θ=0.05
	ctrl: n= 59 pdgfrb:chad: n=60	chad: two-tailed Student's t-test: P= 1.3326E-08	chad: d=1.14	chad: Δd=0.20
	ctrl: n=63 pdgfrb:fmoda: n=64	fmoda: two-tailed Student's t-test: P= 1.4773E-10	fmoda: d=1.24	fmoda: Δd=0.19
	ctrl: n=60 pdgfrb:lum: n=60	lum: two-tailed Student's t-test:P= 7.1423E-07	lum: d=0.96	lum: Δd=0.19
	ctrl: n=60 pdgfrb:prelp: n=60	prelp: two-tailed Student's t-test: P= 2.8405E-6	prelp: d=0.90	prelp: Δd=0.19
Fig. 4B2	ctrl: n=30 pdgfrb:aspn: n=30	aspn: Mann-Whitney test: P=0.3790	aspn: θ=0.43	aspn: Δθ=0.40
	ctrl: n=30 pdgfrb:chad: n=39	chad: Mann-Whitney test: P= 0.0143	chad: θ=0.31	chad: Δθ=0.37
	ctrl: n=34 pdgfrb:fmoda: n=32	fmoda: Mann-Whitney test: P= 0.0001	fmoda: θ=0.22	fmoda: Δθ=0.32
	ctrl: n=43 pdgfrb:lum: n=43	lum: Mann-Whitney test: P= 0.0017	lum: θ=0.30	lum: Δθ=0.37
	ctrl: n=31 pdgfrb:prelp: n=31	prelp:Mann-Whitney test: P= 0.0243	prelp: θ=0.33	prelp: Δθ=0.37
Figure 5
Fig. 5A	ctrl: n= 17 pdgfrb:chad: n=17 ctrl: n=17 pdgfrb:fmoda: n=16 ctrl: n=23 pdgfrb:lum: n=22 ctrl: n=24 pdgfrb:prelp: n=24	chad: Mann-Whitney test: P= 0.3752 fmoda: Mann-Whitney test: P= 0.0007 lum: Mann-Whitney test: P= 0.0070 prelp: Mann-Whitney test: P= 0.0014	chad: θ=0.60 fmoda: θ=0.90 lum: d=1.29 prelp: d=1.50	chad: Δθ=0.13 fmoda: Δθ=0.06 lum: Δd=0.47 prelp: Δd=0.46
Fig. 5B	ctrl: n= 17 pdgfrb:chad: n=17 ctrl: n=17 pdgfrb:fmoda: n=16 ctrl: n=23 pdgfrb:lum: n=22 ctrl: n=24 pdgfrb:prelp: n=24	chad: two-tailed Student's t-test: P= 0.3010 fmoda: two-tailed Student's t-test: P=0.5081 lum: two-tailed Student's t-test: P= 0.0020 prelp: two-tailed Student's t-test: P= 0.0017	chad: d=0.36 fmoda: d=0.23 lum: d=0.98 prelp: d=0.96	chad: Δd=0.35 fmoda: Δd=0.0.35 lum: Δd=0.32 prelp: Δd=0.31

### Sheet: Suppl. figures
Figure No.	Sample size	Statistical test and P-value	Effect size	Uncertainty
Figure S1
Fig. S1F	col12a1a: n=10 vtnb: n=9 aspn: n=12 ctsba: n=10 lgals9l1: n=11 fbn2b: n=11 thbs1a: n=13 pxdn: n=19 lgals9l3: n=14 fn1a: n=10 thbs1b: n=10 anxa2a: n=14 ctsk: n=11 loxl2a: n=12 fn1b: n=14 thbs2b: n=11 ctsla: n=12 htra1a: n=11 cthrc1a: n=11 hmcn2: n=12 anxa2b: n=12 ctsd: n=10 htra1b: n=12 vtna: n=12 lamc2: n=12 il16: n=13 igsf10: n=13 ctsc: n=13 anxa4: n=13 tgm2b: n=13	n.a.	n.a.	n.a.
Figure S2
Fig. S2B	cthrc1a: n=3 col4a1: n=3 col4a2: n=3 lama2: n=3 lama4: n=3 lama5: n=3 lamb1a: n=3 lamb1b: n=3 lamb2: n=3 lamc1: n=3 nid1a: n=3 nid1b: n=3 nid2a: n=3 col18a1: n=3 hspg1: n=3 sparc: n=3 fbln1: n=3	cthrc1a:paired two-tailed Student's t-test: P=0.0063 col4a1: paired two-tailed Student's t-test: P=0.0429 col4a2: paired two-tailed Student's t-test: P=0.0880 lama2: paired two-tailed Student's t-test: P=0.1506 lama4: paired two-tailed Student's t-test: P=0.0799 lama5: paired two-tailed Student's t-test: P=0.0778 lamb1a: paired two-tailed Student's t-test: P=0.1766 lamb1b: paired two-tailed Stude…	cthrc1a: d=4.87 col4a1: d=1.23 col4a2: d=1.26 lama2: d=1.10 lama4: d=0.76 lama5: d=0.74 lamb1a: d=0.84 lamb1b: d=0.70 lamb2: d=0.39 lamc1: d=0.51 nid1a: d=0.87 nid1b: d=0.78 nid2a: d=7.55 col18a1: d=3.07 hspg1: d=4.37 sparc: d=1.83 fbln1: d=3.56	cthrc1a: Δd=1.63 col4a1: Δd=0.89 col4a2: Δd=0.0.89 lama2: Δd=0.88 lama4: Δd=0.85 lama5: Δd=0.84 lamb1a: Δd=0.85 lamb1b: Δd=0.84 lamb2: Δd=0.82 lamc1: Δd=0.83 nid1a: Δd=0.85 nid1b: Δd=0.85 nid2a: Δd=2.33 col18a1: Δd=1.20 hspg1: Δd=1.50 sparc: Δd=0.97 fbln1: Δd=1.31
Fig. S2C	unlesioned: n= 18 1dpl: n= 24	n.a.	n.a.	n.a.
Fig. S2E	bgna: n=3 bgnb: n=3 chadla: n=3 chadlb: n=3 ecm2: n=3 epyc: n=4 kera: n=3 nyx: n=4 ognb: n=3 omd: n=3 optc: n=3 podn: n=4 tsku: n=4	bgna: paired two-tailed Student's t-test: P=0.1828 bgnb: paired two-tailed Student's t-test: P=0.0122 chadla: paired two-tailed Student's t-test: P=0.2206 chadlb: paired two-tailed Student's t-test: P=0.0306 ecm2: paired two-tailed Student's t-test: P=0.5378 epyc: paired two-tailed Student's t-test: P=0.0150 kera: paired two-tailed Student's t-test: P=2.3564E-05 nyx: paired two-tailed Student's t…	bgna: d=1.90 bgnb: d=4.76 chadla: d=1.21 chadlb: d=2.96 ecm2: d=0.10 epyc: d=2.65 kera: d=2.20 nyx: d=1.34 ognb: d=1.26 omd: d=1.81 optc: d=0.22 podn: d=2.11 tsku: d=2.94	bgna: Δd=0.98 bgnb: Δd=1.38 chadla: Δd=0.88 chadlb: Δd=1.18 ecm2: Δd=0.82 epyc: Δd=0.97 kera: Δd=1.03 nyx: Δd=0.78 ognb: Δd=0.89 omd: Δd=0.97 optc: Δd=0.82 podn: Δd=0.88 tsku: Δd=1.02
Fig. 2C	aspn (4dpf): n= 11 chad (4dpf): n= 7 dcn (4dpf): n= 14 fmoda (4dpf): n= 9 fmodb (4dpf): n= 12 lum (4dpf): n= 10 ogna (4dpf): n= 9 prelp (4dpf): n= 11	n.a.	n.a.	n.a.
Figure S5
Fig. S5A	pdgfrb (pdgfrb:GFP-): n= 2 pdgfrb (pdgfrb:GFP+): n= 2 aspn (pdgfrb:GFP-): n= 2 aspn (pdgfrb:GFP+): n= 2 fmoda (pdgfrb:GFP-): n=2 fmoda (pdgfrb:GFP+): n=2 chad (pdgfrb:GFP-): n= 2 chad (pdgfrb:GFP+): n=2 prelp (pdgfrb:GFP-): n=2 prelp (pdgfrb:GFP+): n=2 lum (pdgfrb:GFP-): n=2 lum (pdgfrb:GFP+): n=2	n.a.	n.a.	n.a.
Fig. S5F	ctrl: n=45 Xla.Tubb:chad: n=45 ctrl: n=45 Xla.Tubb:fmoda: n=45 ctrl: n=47 Xla.Tubb:lum: n=45 ctrl: n=46 Xla.Tubb:prelp: n=45	chad: Mann-Whitney test: P=0.6225 fmoda: Mann-Whitney test: P=0.6689 lum: Mann-Whitney test: P=0.7755 prelp: Mann-Whitney test: P=0.8749	chad: θ=0.53 fmoda: θ=0.47 lum: θ=0.51 prelp: θ=0.51	chad: Δθ=0.06 fmoda: Δθ=0.06 lum: Δθ=0.06 prelp: Δθ=0.06
Fig. S5G	ctrl: n=229 SLRPs: n=321 CSPGs: n=315	SLRPs: Mann-Whitney test: P=0.8434 CSPGs: Mann-Whitney test: P=6.4039E-53	SLRPs: θ=0.50 CSPGs: θ= 0.11	SLRPs: Δθ=0.02 CSPGs: Δθ=0.01
Figure S6
Fig. S6A	ctrl: n=15 pdgfrb:chad: n=14 ctrl: n=12 pdgfrb:fmoda: n=15 ctrl: n=15 pdgfrb:lum: n=15 ctrl: n=11 pdgfrb:prelp: n=16	chad: two-tailed Student's t-test: P=0.5100 fmoda: two-tailed Student's t-test: P=0.6204 lum: two-tailed Student's t-test: P=0.6509 prelp: Mann-Whitney test: P=0.1021	chad: d=0.26 fmoda: d=0.19 lum: d=0.17 prelp: θ=0.51	chad: Δd=0.37 fmoda: Δd=0.39 lum: Δd=0.37 prelp: Δθ=0.06
Fig.S6B	chad: n=3 fmoda: n=3 lum: n=3 prelp: n=3	chad: paired two-tailed Student's t-test: P=0.7740 fmoda: paired two-tailed Student's t-test: P=0.1672 lum: paired two-tailed Student's t-test: P=0.5934 prelp: paired two-tailed Student's t-test: P=0.2834	chad: d=0.08 fmoda: d=0.50 lum: d=0.49 prlep: d=0.23	chad: Δd=0.82 fmoda: Δd=0.83 lum: Δd=0.83 prlep: Δd=0.82
Figure S7
Fig. S7A	NTR (MTZ): n=10	n.a.	n.a.	n.a.
Fig. S7B	ctrl: n=9 pdgfrb:chad: n=9 ctrl: n=11 pdgfrb:fmoda: n=11 ctrl: n=11 pdgfrb:lum: n=11 ctrl: n=11 pdgfrb:prelp: n=10	chad: two-tailed Student's t-test: P=0.8194 fmoda: Mann-Whitney test: P=0.8586 lum: two-tailed Student's t-test: P=0.2324 prelp: Mann-Whitney test: P=0.7106	chad: d=0.11 fmoda: θ=0.45 lum: d=0.53 prelp: θ=0.37	chad: Δd=0.47 fmoda: Δθ=0.13 lum: Δd=0.43 prelp: Δ1θ=0.14
Fig. S7C	ctrl: n=15 pdgfrb:chad: n=15 ctrl: n=15 pdgfrb:fmoda: n=15 ctrl: n=15 pdgfrb:lum: n=15 ctrl: n=15 pdgfrb:prelp: n=15	chad: two-tailed Student's t-test: P=0.1382 fmoda: two-tailed Student's t-test: P=0.3937 lum: Mann-Whitney test: P=0.1873 prelp: two-tailed Student's t-test: P=0.1326	chad: d=0.56 fmoda: d=32 lum: θ=0.36 prelp: θ=0.57	chad: Δd=0.37 fmoda: Δd=0.37 lum: Δθ=0.11 prelp: Δd=0.37
Figure S8
Fig. S8D	ltbp1 (ctrl): n= 13 ltbp1 (pdgfrb:chad): n= 14 postna (ctrl): n= 14 postna (pdgfrb:chad): n= 11 tnn (ctrl): n= 15 tnn (pdgfrb:chad): n= 14 frem1b (ctrl): n= 14 frem1b (pdgfrb:chad): n= 13 tgfb2 (ctrl): n= 14 tgfb2 (pdgfrb:chad): n= 15 loxl1 (ctrl): n= 13 loxl1 (pdgfrb:fmoda): n= 11 efemp1 (ctrl): n= 14 efemp1 (pdgfrb:fmoda): n= 14 fbln5 (ctrl): n= 13 fbln5 (pdgfrb:fmoda): n= 14 muc5.1 (ctrl): n= …	n.a.	n.a.	n.a.
Figure S9
Fig. S9B	ctrl: n=10 pdgfrb:lum: n=10 ctrl: n=10 pdgfrb:prelp: n=10	lum: two-tailed Student's t-test: P=0.3519 prelp: two-tailed Student's t-test: P=0.0458	lum: d=0.43 prelp: d=0.96	lum: Δd=0.45 prelp: Δd=0.47
